# Glucocorticoid receptor and RUNX transcription factors cooperatively drive CD8 T cell dysfunction in human cancer

**DOI:** 10.1101/2025.04.30.651472

**Authors:** Christopher J Ward, Soura Chakraborty, Sanu K Shaji, Clara Veiga-Villauriz, Aws Al-deka, Qiuchen Zhao, Jhuma Pramanik, Xi Chen, Bidesh Mahata

**Author notes:** Equal contribution (Christopher J Ward, Soura Chakraborty).

## Abstract

Glucocorticoids (GCs) are potent modulators of immune responses; however, the mechanisms by which GCs regulate gene expression in human CD8 T cells remain incompletely defined. Here, we delineate how physiological cortisol signalling shapes the transcriptional and chromatin landscapes of primary human CD8 T cells. We identify a substantial cohort of GC-responsive genes that are co-regulated through the cooperative activity of the glucocorticoid receptor (GR) and RUNX transcription factors. Integrative RNA sequencing and ChIP sequencing analyses identified genome-wide cortisol-responsive immunoregulatory genes. Genetic deletion of the GR (encoded by *NR3C1*) abolished cortisol-induced gene expression changes, confirming GR-dependency. Notably, GR chromatin occupancy in cortisol-treated CD8 T cells was strongly enriched at RUNX transcription factor (TF) motif rather than canonical GC response elements (GREs). Co-immunoprecipitation assays validated a ligand-dependent physical interaction between GR and RUNX and revealed the interacting domains. Single-cell transcriptomic analyses of tumour infiltrating CD8 T cells revealed significant enrichment of cortisol-responsive genes, indicating an active GC signalling (response) within the tumour microenvironment. GR-RUNX dual controlled genes were enriched in tumour-infiltrating CD8 T cells across multiple cancer types, including lung adenocarcinoma, head and neck squamous carcinoma, pancreatic cancer, and breast cancer. We found GR-RUNX co-regulated genes are predominantly expressed in the predysfunctional state of CD8 T cell population of different solid tumours. These results suggest that local cortisol signalling within tumour microenvironments drives CD8 T cell dysfunction through GR-RUNX TF cooperation. Collectively, our findings identify RUNX3 TF as a critical mediator of GR signalling in human CD8 T cells and reveal a novel mechanism by which endogenous GCs influence antitumour immunity, which could be therapeutically targetable.
