## Supplementary table S1 for "Glucocorticoid receptor and RUNX transcription factors cooperatively drive CD8 T cell dysfunction in human cancer"

### Sheet: Up DEGs KO HC Mock HC
symbol	baseMean	log2FoldChange	lfcSE	stat	pvalue	padj
DENND11	19.0633	3.15501	0.608987	5.18075	2.21e-07	5.79e-05
NTRK2	61.434	1.86965	0.480708	3.88936	0.000100508	0.00830444
C6orf223	78.6714	1.75225	0.372246	4.70723	2.51e-06	0.000452678
SLC28A3	116.772	1.71717	0.32863	5.22522	1.74e-07	5.03e-05
TUBB2A	40.609	1.62387	0.493354	3.29148	0.000996607	0.0420483
NOD2	65.7531	1.60514	0.352151	4.55811	5.16e-06	0.000884558
GXYLT2	42.957	1.52572	0.401764	3.79755	0.000146133	0.0108475
EOMES	995.465	1.40535	0.204516	6.87162	6.35e-12	5.18e-09
HMSD	76.9673	1.40105	0.389197	3.59985	0.0003184	0.0192162
LOC100129066	236.779	1.3579	0.209918	6.46873	9.88e-11	6.24e-08
FSCN1	3012.46	1.27206	0.195195	6.51689	7.18e-11	4.74e-08
RGS16	165.853	1.23434	0.251093	4.91588	8.84e-07	0.000185889
MYO1E	236.835	1.19924	0.241794	4.95975	7.06e-07	0.000158031
PTGIR	584.615	1.18002	0.16753	7.04364	1.87e-12	1.62e-09
DMC1	66.1482	1.12268	0.316464	3.54758	0.00038879	0.0220277
FADS1	479.141	1.06587	0.22628	4.7104	2.47e-06	0.00045155
TMEM143	57.7392	1.05759	0.318088	3.32484	0.000884708	0.0388628
FADS2	1986.56	0.983764	0.233384	4.21522	2.5e-05	0.00282965
RASSF4	198.155	0.925418	0.263867	3.50714	0.000452949	0.0245601
CDC25A	183.306	0.916692	0.271669	3.37429	0.000740057	0.0341287
ID3	886.393	0.912026	0.197413	4.6199	3.84e-06	0.000666158
CENPW	187.005	0.891687	0.264166	3.37548	0.000736874	0.0341143
TNIP3	125.903	0.883527	0.233386	3.7857	0.000153279	0.0111982
HMGCS1	1406.35	0.882592	0.206141	4.28149	1.86e-05	0.00232155
ORC6	124.659	0.871719	0.269943	3.22928	0.00124104	0.0492378
MIF4GD-DT	125.04	0.847387	0.24156	3.50798	0.000451527	0.0245601
GCSAM	220.965	0.847125	0.248765	3.40532	0.00066086	0.0320748
IL10RA	1616.42	0.837604	0.15336	5.46168	4.72e-08	1.56e-05
CEP135	110.979	0.83556	0.241197	3.46422	0.000531774	0.0270387
STARD4	400.903	0.81994	0.138307	5.92839	3.06e-09	1.43e-06
GNG4	1575.98	0.810416	0.241417	3.35692	0.000788164	0.0352919
ATP9A	206.865	0.807424	0.225672	3.57786	0.000346414	0.0203753
SCD	1752.42	0.806621	0.182652	4.41615	1e-05	0.00143779
C12orf75	1246.66	0.797004	0.228296	3.4911	0.000481031	0.0255831
OTULIN	1091.21	0.79059	0.143686	5.50219	3.75e-08	1.3e-05
RRM2	2604.99	0.788555	0.187021	4.2164	2.48e-05	0.00282965
VRK1	404.196	0.783787	0.164829	4.75515	1.98e-06	0.000377058
CHAF1B	218.812	0.777505	0.204404	3.80376	0.000142515	0.0107513
CCDC28B	559.929	0.774042	0.207957	3.72213	0.000197549	0.0133765
GPN3	218.118	0.768624	0.225861	3.40309	0.000666278	0.0321194
KIF3B	593.383	0.766109	0.234929	3.26102	0.00111011	0.0459985
TCTN1	352.431	0.758382	0.192418	3.94132	8.1e-05	0.00707445
ESCO2	294.317	0.744635	0.197529	3.76974	0.000163416	0.0116327
SUOX	607.165	0.741876	0.150844	4.91815	8.74e-07	0.000185889
BLVRA	600.687	0.73954	0.166044	4.45387	8.43e-06	0.00127248
FAH	507.362	0.73618	0.177214	4.15418	3.26e-05	0.00354027
SV2A	352.183	0.727599	0.178025	4.08706	4.37e-05	0.00436282
EXO1	222.661	0.717049	0.199425	3.59559	0.000323658	0.0193651
TIFA	393.51	0.716954	0.205613	3.48691	0.000488631	0.0256329
STAMBPL1	330.237	0.715517	0.186498	3.83659	0.000124755	0.00951494
RUSC1-AS1	2455.61	0.706687	0.143142	4.93698	7.93e-07	0.000174814
HVCN1	693.969	0.706098	0.146304	4.82624	1.39e-06	0.000272013
H2AZ1	4354.55	0.705919	0.192253	3.67183	0.000240819	0.015548
MMAB	521.418	0.703137	0.176754	3.97805	6.95e-05	0.00630391
CDC45	402.399	0.701975	0.187284	3.74818	0.000178121	0.0123013
RMI1	243.276	0.694904	0.20139	3.45054	0.000559457	0.0282129
PASK	2018.4	0.694018	0.154638	4.48802	7.19e-06	0.00113395
FDPS	3197.85	0.692916	0.146278	4.73699	2.17e-06	0.000406896
ACAT2	2166.32	0.68989	0.155977	4.42301	9.73e-06	0.0014261
MAD2L1	615.276	0.687795	0.177255	3.88025	0.00010435	0.00847065
ECT2	313.931	0.677159	0.208027	3.25516	0.00113329	0.0464048
ORC1	362.888	0.676305	0.175564	3.85218	0.00011707	0.00918981
FANCI	992.416	0.673063	0.198473	3.39121	0.000695852	0.0331928
GBE1	363.856	0.668039	0.185768	3.59609	0.000323032	0.0193651
TUBA1B	21683.5	0.663388	0.112218	5.91162	3.39e-09	1.52e-06
PRADC1	254.961	0.662332	0.160075	4.13763	3.51e-05	0.00369023
RFC5	319.543	0.660216	0.180718	3.6533	0.000258889	0.0164846
LOC105369760	20047.6	0.656775	0.103088	6.37101	1.88e-10	1.12e-07
MYBL2	1705.22	0.653513	0.169946	3.84541	0.000120349	0.00934314
CCDC141	271.647	0.648126	0.192002	3.37563	0.000736476	0.0341143
SAAL1	255.123	0.643652	0.190507	3.37863	0.000728489	0.0341119
CCNB1	1209.69	0.638412	0.171788	3.71627	0.000202183	0.0134282
CACYBP	1470.04	0.632551	0.156316	4.04661	5.2e-05	0.00507977
CDC6	281.729	0.629918	0.193455	3.25616	0.00112932	0.046379
PRDX1	5612.51	0.627648	0.147409	4.25786	2.06e-05	0.00250768
DUT	2026.96	0.625746	0.137876	4.53847	5.67e-06	0.000950284
CAV1	387.959	0.620806	0.172185	3.60546	0.000311598	0.0189706
PYCR1	288.868	0.620358	0.19137	3.24166	0.00118835	0.0480918
MZT1	362.652	0.619609	0.187893	3.29767	0.000974912	0.0417656
CBX1	678.422	0.619116	0.15369	4.02835	5.62e-05	0.00545237
ASF1B	1250.83	0.617403	0.161775	3.81643	0.000135395	0.0102701
ENOSF1	1807.89	0.615487	0.158603	3.88067	0.00010417	0.00847065
EPSTI1	378.801	0.615103	0.174874	3.51741	0.000435774	0.023909
TYMS	2646.97	0.609521	0.151385	4.0263	5.67e-05	0.00546198
FEN1	1353.04	0.609492	0.15851	3.84514	0.000120483	0.00934314
RFC2	407.201	0.609236	0.188328	3.23498	0.00121652	0.0488754
POLR3K	333.979	0.604272	0.185071	3.26508	0.00109435	0.0456444
ARHGAP19	269.747	0.60427	0.17201	3.513	0.000443074	0.0242138
ATAD2	827.365	0.602906	0.152848	3.94448	8e-05	0.0070707
PCNA	3096.98	0.602606	0.135919	4.43357	9.27e-06	0.00138342
SHF	1197.68	0.597062	0.141711	4.21325	2.52e-05	0.00282965
CDCA3	296.607	0.593417	0.152284	3.89677	9.75e-05	0.00820111
CIP2A	267.55	0.592342	0.17069	3.47028	0.00051991	0.0269901
CDC20	1850.94	0.588183	0.171998	3.41972	0.000626866	0.0308565
PAICS	1288.58	0.585188	0.145567	4.02006	5.82e-05	0.00550663
ASF1A	462.677	0.580839	0.163469	3.55322	0.000380553	0.0217385
LDHA	8860.96	0.578655	0.172027	3.36375	0.000768926	0.0347703
UBE2S	1687.68	0.573154	0.169099	3.38945	0.000700317	0.0332915
TACC3	1446.53	0.567961	0.134067	4.23639	2.27e-05	0.00262748
GIMAP4	3744.05	0.566048	0.124808	4.53536	5.75e-06	0.000950284
NUP58	563.087	0.56548	0.159026	3.55589	0.000376702	0.0216074
SLC25A17	215.45	0.565449	0.175293	3.22573	0.00125651	0.0495502
VPS29	539.083	0.562427	0.15657	3.59218	0.000327924	0.0194526
RNASEH2A	593.585	0.55588	0.166202	3.3446	0.000824004	0.0367781
TK1	2072.46	0.554767	0.146993	3.77411	0.00016058	0.0116094
C9orf40	270.447	0.552447	0.164049	3.36758	0.000758302	0.0345327
NDFIP2	716.515	0.55099	0.129503	4.25466	2.09e-05	0.00250768
ANP32E	2044.07	0.54948	0.125969	4.36204	1.29e-05	0.00175356
MCM7	4034.07	0.549117	0.162552	3.37811	0.000729864	0.0341119
MID1IP1	1107.3	0.547492	0.167987	3.25913	0.00111753	0.0460977
COL6A2	7891.82	0.54712	0.14876	3.67788	0.000235184	0.0152551
MMACHC	2761.43	0.547075	0.155169	3.52568	0.000422403	0.0234535
CDK2	877.025	0.546365	0.156629	3.48828	0.000486139	0.0256329
CCNA2	1434.81	0.545627	0.125981	4.33103	1.48e-05	0.00198091
KCNN4	569.972	0.543061	0.152362	3.56429	0.000364847	0.0211901
UBE2C	833.233	0.527701	0.145012	3.63901	0.000273684	0.0171901
CRTAM	1976.48	0.526932	0.134671	3.91274	9.13e-05	0.0077237
SQLE	2167.08	0.522805	0.134416	3.88947	0.000100465	0.00830444
TYMSOS	779.712	0.518173	0.150398	3.44533	0.000570352	0.0285814
CFAP20	444.172	0.517801	0.160455	3.22707	0.00125064	0.0494591
CYB5B	1919.74	0.51482	0.122218	4.21231	2.53e-05	0.00282965
TUBA1C	2421.55	0.510048	0.118337	4.31014	1.63e-05	0.00210136
ARMC1	354.986	0.50733	0.151823	3.34158	0.000833019	0.0370613
TUBB4B	3408.22	0.497839	0.143623	3.46629	0.000527693	0.0270058
SRSF7	1122.27	0.49351	0.138362	3.5668	0.000361369	0.0210763
EBNA1BP2	549.711	0.483775	0.14216	3.40304	0.000666407	0.0321194
DNAJC9	783.474	0.483058	0.140555	3.43679	0.000588645	0.0292867
HSPD1	4953.92	0.477345	0.115644	4.1277	3.66e-05	0.00379555
CCT5	2712.62	0.477251	0.124234	3.84156	0.000122255	0.0094279
CENPM	637.398	0.47314	0.145192	3.25872	0.00111915	0.0460977
TRAP1	1143.88	0.471955	0.125973	3.74646	0.000179345	0.0123242
FAM149B1	598.421	0.459572	0.129204	3.55695	0.000375187	0.0216074
HAT1	684.276	0.458334	0.142125	3.22487	0.0012603	0.0495587
DLD	941.916	0.456996	0.113837	4.01448	5.96e-05	0.00558775
CASP3	1354.21	0.456908	0.125725	3.63417	0.000278872	0.0173588
TUBA1A	1647.81	0.452977	0.117597	3.85195	0.000117181	0.00918981
SRSF6	374.41	0.45147	0.13698	3.29587	0.000981163	0.0417656
PRDX3	2050.69	0.451235	0.124859	3.61396	0.000301558	0.0185218
LSM4	2242.94	0.44713	0.130514	3.4259	0.000612757	0.0302693
SRSF3	3330.08	0.441146	0.104067	4.23906	2.24e-05	0.00261823
TMSB4X	77053	0.437399	0.10479	4.17407	2.99e-05	0.00329631
KIF22	1131.78	0.434761	0.131893	3.29631	0.00097964	0.0417656
IDH2	2082.65	0.432863	0.107589	4.02329	5.74e-05	0.0054941
H2AX	2640.39	0.43228	0.124056	3.48457	0.000492925	0.0257229
STX11	614.786	0.42607	0.131867	3.23105	0.00123337	0.0491966
SRSF2	1876.68	0.421902	0.093972	4.48966	7.13e-06	0.00113395
HNRNPA2B1	9841.56	0.418647	0.120686	3.46891	0.00052258	0.0269901
FH	788.119	0.406376	0.110974	3.6619	0.000250347	0.0160883
MDH1	2067.55	0.402557	0.104341	3.85809	0.000114276	0.00911643
ARPC5	4932.41	0.401499	0.12163	3.30097	0.000963506	0.0414069
ITGB2	5338.17	0.392219	0.109517	3.58134	0.000341833	0.0201914
SNX20	1418.41	0.389442	0.119312	3.26406	0.00109828	0.0456444
TCP1	2518.17	0.383763	0.11499	3.33736	0.000845797	0.0375096
RRM1	1559.39	0.37884	0.112026	3.38173	0.000720314	0.0339795
TAGAP	1767.41	0.35987	0.103042	3.49245	0.000478605	0.025552
COTL1	13087.5	0.358208	0.110929	3.22917	0.0012415	0.0492378
PGD	2145.19	0.357933	0.100825	3.55004	0.000385173	0.0219122
MFSD11	1643.19	0.351341	0.101382	3.46553	0.000529182	0.0270058
AK2	1596.37	0.341743	0.101387	3.37068	0.000749818	0.0344643
PFN1	23714.7	0.340854	0.0937136	3.63719	0.000275634	0.0172345
LCP1	27233.6	0.307227	0.0773789	3.97043	7.17e-05	0.00646669

### Sheet: Up Mock HC mock Veh DEGS
symbol_Up	baseMean	log2FoldChange	lfcSE	stat	pvalue	padj
AREG	41.0797	8.22738	1.09337	7.52476	5.28e-14	9.16e-11
ZCCHC12	127.43	5.72703	0.86569	6.61557	3.7e-11	3.21e-08
MYH6	8.02525	5.2323	1.22952	4.25555	2.09e-05	0.00270531
VSTM2L	20.8202	5.00757	0.923939	5.4198	5.97e-08	1.97e-05
TRBV13	8.70755	4.56352	1.29307	3.52922	0.000416788	0.025713
ARHGAP27	9.67393	4.06225	1.21505	3.34327	0.000827981	0.040612
CTHRC1	40.4498	3.77365	0.563272	6.69951	2.09e-11	2.23e-08
FAM174B	17.0009	3.40886	0.742489	4.59112	4.41e-06	0.000784594
TSC22D3	1716.38	3.38371	0.18785	18.0128	1.55e-72	2.15e-68
MYO1B	23.569	3.31629	0.577199	5.74549	9.17e-09	3.74e-06
IL7R	619.383	3.2033	0.199669	16.043	6.4e-58	4.44e-54
ADAMTS17	29.0896	3.15769	0.535249	5.89947	3.65e-09	1.81e-06
ARHGEF40	24.9217	3.13086	0.51642	6.06263	1.34e-09	7.75e-07
RASA4B	37.6189	3.12166	0.747065	4.17857	2.93e-05	0.00354091
ESR2	8.88701	3.02824	0.873136	3.46824	0.000523883	0.0305547
CEBPD	14.3432	2.94455	0.743529	3.96024	7.49e-05	0.00726803
DIPK1C	29.837	2.78458	0.642816	4.33185	1.48e-05	0.00201225
TRBV6-1	19.6238	2.68111	0.722404	3.71137	0.000206143	0.0147498
SHROOM3	59.1458	2.6254	0.386011	6.80136	1.04e-11	1.31e-08
SECTM1	30.8989	2.47777	0.619572	3.99916	6.36e-05	0.00636167
FKBP5	2540.01	2.24052	0.161115	13.9064	5.79e-44	2.68e-40
GSDME	65.932	2.19253	0.345001	6.35515	2.08e-10	1.52e-07
KIAA1522	24.3329	2.12986	0.636913	3.34403	0.000825704	0.040612
CHST1	16.0923	2.10639	0.63968	3.29287	0.000991695	0.0456417
ZBTB16	30.7576	2.09613	0.638152	3.2847	0.00102093	0.0463188
KANK1	42.9076	1.96585	0.428552	4.5872	4.49e-06	0.000789345
AUTS2	29.3096	1.95776	0.478707	4.08969	4.32e-05	0.00479681
RNF130	262.418	1.9491	0.300845	6.47876	9.25e-11	7.13e-08
CD7	2837.61	1.94246	0.400841	4.84596	1.26e-06	0.000269086
LINC00239	18.933	1.93176	0.564316	3.42319	0.000618919	0.0338237
RPS9	51.4234	1.8412	0.563225	3.26904	0.00107914	0.047858
COL6A3	115.468	1.81946	0.312758	5.81745	5.98e-09	2.59e-06
HECW2	35.6772	1.77217	0.402744	4.40024	1.08e-05	0.00157842
PTCH1	36.2462	1.75791	0.396029	4.43885	9.04e-06	0.00134992
CACHD1	28.1684	1.749	0.508393	3.44026	0.000581159	0.0322683
VDR	120.699	1.63932	0.320068	5.12179	3.03e-07	8.24e-05
LTBP1	28.1812	1.63609	0.435731	3.75483	0.000173463	0.0131351
KLF2	158.417	1.63184	0.432155	3.77606	0.000159331	0.0125888
PIK3IP1	1278.75	1.61554	0.159442	10.1325	3.96e-24	1.38e-20
HIVEP3	89.1226	1.58272	0.409847	3.86173	0.000112586	0.00964698
ISG20	598.53	1.56967	0.186316	8.42475	3.62e-17	7.17e-14
CEBPB-AS1	42.0642	1.53935	0.401868	3.83048	0.000127893	0.0105671
FAM53B	721.322	1.53779	0.168443	9.12946	6.88e-20	1.59e-16
SNX9	1094.1	1.49112	0.203293	7.33483	2.22e-13	3.42e-10
FBXO32	169.245	1.48029	0.238591	6.20432	5.49e-10	3.47e-07
ADGRG1	406.797	1.45812	0.224194	6.5038	7.83e-11	6.39e-08
SYTL3	982.324	1.44679	0.230365	6.28041	3.38e-10	2.34e-07
CEBPB	163.667	1.44232	0.217673	6.62608	3.45e-11	3.19e-08
TTC22	45.9946	1.43137	0.396262	3.61217	0.000303644	0.0203224
APOD	106.872	1.37851	0.325512	4.2349	2.29e-05	0.00293778
PRDM1	147.198	1.36764	0.419038	3.26377	0.0010994	0.0481974
TXNIP	1665.07	1.27644	0.131841	9.68172	3.61e-22	1e-18
FZD6	107.043	1.27074	0.36084	3.52161	0.000428939	0.0263456
TXK	58.7096	1.24424	0.357808	3.4774	0.000506307	0.0296542
SNTB2	136.143	1.21719	0.303211	4.01433	5.96e-05	0.00620517
SMPD1	151.707	1.20674	0.243965	4.94636	7.56e-07	0.000174934
SNX29	308.454	1.20419	0.311787	3.86221	0.000112364	0.00964698
ZFP36L2	1860.06	1.1967	0.180007	6.64808	2.97e-11	2.94e-08
SCML4	449.103	1.17634	0.201951	5.82487	5.72e-09	2.56e-06
TARS3	77.6056	1.17071	0.313271	3.73705	0.000186195	0.0137477
CASP8	165.75	1.1705	0.216689	5.40175	6.6e-08	2.13e-05
GRAMD4	95.955	1.16116	0.32703	3.5506	0.000384347	0.0240877
GOLIM4	108.552	1.14879	0.346473	3.31567	0.000914238	0.0431651
LMO7	124.448	1.1158	0.272197	4.09922	4.15e-05	0.00464051
PALD1	335.937	1.1111	0.27441	4.04907	5.14e-05	0.00558089
SLCO4A1	224.606	1.09628	0.200337	5.47216	4.45e-08	1.58e-05
PLK3	69.6303	1.07842	0.298614	3.61142	0.000304521	0.0203224
PDE4A	376.519	1.0656	0.241404	4.41417	1.01e-05	0.00149734
GLUL	648.038	1.0602	0.241537	4.3894	1.14e-05	0.00162655
TRERF1	494.232	1.05375	0.216613	4.86466	1.15e-06	0.000252624
CPD	326.911	1.05086	0.177705	5.9135	3.35e-09	1.72e-06
SYNJ2	209.754	1.0453	0.195855	5.33713	9.44e-08	2.73e-05
SEMA7A	413.307	1.02434	0.170045	6.02394	1.7e-09	9.45e-07
JMY	88.8597	1.02352	0.272555	3.75527	0.000173156	0.0131351
RTL6	449.759	1.02274	0.291481	3.50879	0.000450158	0.0272866
CLN3	88.809	1.01335	0.297785	3.40294	0.000666639	0.0355908
FURIN	1017.3	0.994955	0.248823	3.99865	6.37e-05	0.00636167
ANKRD33B	325.818	0.984193	0.264459	3.72153	0.000198019	0.0143162
KLF9	137.713	0.961685	0.261475	3.67793	0.000235137	0.0166528
PRF1	1711.04	0.9508	0.289294	3.28663	0.00101395	0.0463188
SLC1A5	1011.53	0.930737	0.192063	4.84601	1.26e-06	0.000269086
PPP1R15A	200.53	0.930627	0.256695	3.62542	0.000288493	0.0195345
SLC7A5	1243.01	0.925527	0.275762	3.35626	0.000790057	0.0401668
MTCO1P12	194.362	0.924466	0.28145	3.28465	0.00102107	0.0463188
APBB1	156.533	0.922219	0.261047	3.53277	0.000411226	0.0254831
UGCG	97.5666	0.921979	0.264196	3.48975	0.000483465	0.0286794
CXCR4	2012.72	0.916251	0.166178	5.51366	3.51e-08	1.28e-05
BIN1	1490.87	0.912331	0.243698	3.74369	0.000181338	0.0135331
CEMIP2	1161.19	0.905277	0.19632	4.61123	4e-06	0.000722802
NR4A3	564.4	0.894873	0.204112	4.38422	1.16e-05	0.00164872
LDLRAD4	867.556	0.893145	0.144575	6.17774	6.5e-10	3.92e-07
MAN2A2	217.497	0.881369	0.179035	4.9229	8.53e-07	0.000194045
DUSP2	1896.11	0.874535	0.191313	4.57123	4.85e-06	0.000830916
TSPAN14	920.57	0.863745	0.128406	6.72667	1.74e-11	2.01e-08
CCDC6	372.464	0.857028	0.170548	5.02514	5.03e-07	0.000124699
CD9	536.273	0.854664	0.240516	3.55345	0.000380206	0.0239893
RRAGD	116.189	0.850323	0.212053	4.00996	6.07e-05	0.00624421
RBM19	246.78	0.842915	0.187362	4.49885	6.83e-06	0.00107769
SOCS1	336.19	0.812206	0.192454	4.22027	2.44e-05	0.00306815
WNK1	1735.19	0.810992	0.240291	3.37503	0.000738066	0.0383737
KDM6B	198.82	0.808665	0.246638	3.27875	0.00104269	0.0468401
IL6ST	450.229	0.808627	0.214171	3.77561	0.000159615	0.0125888
ADGRG5	359.423	0.806717	0.231713	3.48154	0.000498546	0.0293234
XYLT1	347.214	0.802305	0.206839	3.87889	0.000104936	0.00927581
ZFP36	224.064	0.799142	0.243707	3.27911	0.00104135	0.0468401
AGO2	718.025	0.786517	0.155843	5.04687	4.49e-07	0.000113346
HERPUD1	888.311	0.772311	0.129277	5.97408	2.31e-09	1.24e-06
ZBTB40	181.577	0.76535	0.193077	3.96396	7.37e-05	0.00720595
APOBR	471.127	0.7591	0.224729	3.37785	0.000730541	0.0382665
GALNT10	272.178	0.758173	0.194872	3.89062	0.0001	0.00895427
BCL2	798.906	0.756717	0.141139	5.36149	8.25e-08	2.55e-05
HPCAL1	578.039	0.754502	0.191926	3.93121	8.45e-05	0.00787389
SELPLG	1241.84	0.751068	0.159766	4.70104	2.59e-06	0.000492175
ZNF831	371.87	0.750943	0.164378	4.5684	4.91e-06	0.000831934
TGIF1	182.013	0.743733	0.227899	3.26344	0.00110068	0.0481974
VSIR	709.726	0.740269	0.1842	4.01883	5.85e-05	0.00619753
MYO5A	198.281	0.73509	0.222218	3.30797	0.000939736	0.0437734
MEGF8	237.851	0.734963	0.219805	3.3437	0.000826677	0.040612
AKAP13	1242.9	0.731075	0.184331	3.9661	7.31e-05	0.00719227
IRF2BPL	263.105	0.729885	0.162381	4.49488	6.96e-06	0.00108565
RGCC	737.893	0.72035	0.19968	3.60753	0.000309129	0.0203501
DENND4C	376.652	0.718814	0.170456	4.21702	2.48e-05	0.00306815
XCL1	3544.2	0.717871	0.143134	5.01537	5.29e-07	0.000128903
PRKCA	448.845	0.711863	0.184803	3.85202	0.000117149	0.00985544
SORL1	1162.01	0.702787	0.21119	3.32774	0.000875526	0.0420525
PELI1	476.959	0.699498	0.154208	4.53607	5.73e-06	0.000935928
GZMB	3773.15	0.697928	0.161751	4.31481	1.6e-05	0.00215273
LMBR1	259.032	0.697172	0.204674	3.40626	0.000658589	0.0355715
IL2RA	322.139	0.67496	0.201523	3.3493	0.000810162	0.0404527
CFLAR	1031.6	0.674512	0.150234	4.48976	7.13e-06	0.00109975
KLF7	167.319	0.673248	0.199571	3.37348	0.000742255	0.0383737
SLA	1370.74	0.672495	0.107783	6.23932	4.39e-10	2.9e-07
REPIN1	1015.14	0.668547	0.158471	4.21873	2.46e-05	0.00306815
MGAT5	454.353	0.657374	0.191313	3.43611	0.000590134	0.032636
CCR7	2766.36	0.651765	0.123219	5.28946	1.23e-07	3.48e-05
FAM78A	707.646	0.644404	0.151375	4.257	2.07e-05	0.00270531
SMAP2	4150.18	0.642692	0.119977	5.35681	8.47e-08	2.56e-05
H2BC12	243.853	0.637023	0.175255	3.63484	0.000278155	0.01902
SMAD3	992.923	0.634396	0.165033	3.84406	0.000121017	0.0101009
PARP8	590.381	0.631586	0.146575	4.30896	1.64e-05	0.00218924
ST3GAL1	1129.37	0.616886	0.143988	4.2843	1.83e-05	0.00242345
CD55	577.364	0.608955	0.184375	3.30281	0.000957207	0.04429
CCND3	2167.88	0.589068	0.116319	5.06425	4.1e-07	0.000107384
LRFN4	248.02	0.577998	0.172142	3.35767	0.000786014	0.0401127
SLC3A2	1059.98	0.56138	0.125452	4.47485	7.65e-06	0.00116581
IQGAP1	3021.72	0.559744	0.161674	3.46218	0.000535817	0.0306281
ZNFX1	963.835	0.550786	0.164427	3.34973	0.000808903	0.0404527
ELK3	380.126	0.530495	0.142643	3.71904	0.000199981	0.0143831
SRGN	5819.07	0.530196	0.153147	3.462	0.000536175	0.0306281
PCGF5	587.276	0.523342	0.130787	4.00147	6.3e-05	0.00636167
CTSD	1032.8	0.512104	0.134364	3.81133	0.000138221	0.0113529
CHST12	352.399	0.51163	0.149177	3.42968	0.000604289	0.0332862
S100A10	600.579	0.511516	0.135052	3.78755	0.000152138	0.0122071
OSBPL3	289.685	0.506593	0.154223	3.2848	0.00102055	0.0463188
NAMPT	755.178	0.506465	0.124328	4.07362	4.63e-05	0.00509949
JAML	2032.49	0.495638	0.0978659	5.06446	4.1e-07	0.000107384
CSNK1D	1157.92	0.49224	0.111919	4.39818	1.09e-05	0.00157842
EPB41	1289.88	0.491047	0.134482	3.65139	0.00026082	0.018285
TNFAIP3	1081.05	0.488117	0.128767	3.79071	0.000150217	0.012123
CHST11	878.76	0.451426	0.126896	3.55744	0.000374488	0.0237364
CALCOCO2	476.019	0.448137	0.136596	3.28074	0.00103535	0.0468136
PTPRA	754.038	0.429186	0.130352	3.2925	0.000992997	0.0456417
CDV3	1679.16	0.426689	0.117333	3.63656	0.000276306	0.0189872
PARP4	1096.82	0.414711	0.118642	3.4955	0.000473178	0.0283111
PIM2	746.881	0.407646	0.122758	3.32072	0.000897863	0.042829
PAK2	2773.54	0.405965	0.116223	3.49298	0.000477666	0.028457
STK4	1753.62	0.403582	0.116489	3.46456	0.000531106	0.0306281
TNFRSF1B	3072.96	0.358539	0.0944846	3.79468	0.000147831	0.0120003
ND3	12059	0.337243	0.103114	3.27059	0.00107322	0.0477481

### Sheet: Down DEGs KO HC Mock HC
symbol	baseMean	log2FoldChange	lfcSE	stat	pvalue	padj
FYN	2394	-0.315958	0.0938282	-3.36741	0.000758769	0.0345327
USF2	1787.83	-0.361221	0.0988263	-3.6551	0.000257077	0.0164446
ERGIC1	747.328	-0.385283	0.112333	-3.42985	0.000603924	0.0299395
TNFRSF1B	3072.96	-0.38575	0.0943822	-4.08711	4.37e-05	0.00436282
PITPNC1	769.012	-0.386065	0.108902	-3.54505	0.000392533	0.0221494
CD53	2989.83	-0.399116	0.110862	-3.60013	0.000318061	0.0192162
PTK2B	1553.29	-0.420108	0.128117	-3.27909	0.00104141	0.0438057
PCGF5	587.276	-0.474997	0.130145	-3.64976	0.000262489	0.0165619
CSNK1D	1157.92	-0.48001	0.111606	-4.30093	1.7e-05	0.00216593
SLC3A2	1059.98	-0.48934	0.125017	-3.9142	9.07e-05	0.0077237
NKG7	1831.07	-0.497777	0.154041	-3.23145	0.00123164	0.0491966
CCDC69	751.594	-0.500612	0.147271	-3.39925	0.000675698	0.0324545
TIPARP	474.969	-0.500927	0.141695	-3.53525	0.000407389	0.0227107
BMF	617.841	-0.51032	0.13667	-3.73395	0.000188497	0.0128269
PRCP	731.788	-0.513899	0.137629	-3.73394	0.000188509	0.0128269
TOB1	672.738	-0.519682	0.142364	-3.65038	0.000261849	0.0165619
ST3GAL1	1129.37	-0.528723	0.14361	-3.68166	0.00023172	0.015101
CCDC102A	324.221	-0.547849	0.145958	-3.75346	0.000174407	0.0121656
CTDSP1	838.295	-0.550473	0.159869	-3.44328	0.000574697	0.0286956
FAM78A	707.646	-0.557993	0.150791	-3.70044	0.000215224	0.0141589
ARRDC2	760.043	-0.560744	0.15832	-3.54185	0.000397334	0.0223295
ELK3	380.126	-0.56409	0.142139	-3.96859	7.23e-05	0.00647474
CBLB	1664.46	-0.564651	0.167669	-3.36765	0.000758122	0.0345327
GZMB	3773.15	-0.564962	0.161623	-3.49556	0.000473071	0.0253541
SMAD3	992.923	-0.570109	0.164694	-3.46163	0.000536921	0.0272007
SLA	1370.74	-0.585062	0.107361	-5.4495	5.05e-08	1.63e-05
JAML	2032.49	-0.585343	0.097799	-5.98517	2.16e-09	1.11e-06
IPCEF1	420.294	-0.588969	0.167433	-3.51764	0.0004354	0.023909
TNFAIP3	1081.05	-0.598099	0.128713	-4.64677	3.37e-06	0.000592432
CCR7	2766.36	-0.599149	0.123062	-4.86866	1.12e-06	0.000226033
SESN2	197.871	-0.5993	0.183541	-3.2652	0.00109385	0.0456444
SMAP2	4150.18	-0.601327	0.119875	-5.01628	5.27e-07	0.000123945
PARP8	590.381	-0.602291	0.146051	-4.12384	3.73e-05	0.00383126
CFLAR	1031.6	-0.602345	0.149855	-4.01953	5.83e-05	0.00550663
CCND3	2167.88	-0.602985	0.116182	-5.19002	2.1e-07	5.72e-05
DENND4C	376.652	-0.6047	0.169376	-3.57017	0.000356752	0.0208948
CITED2	363.369	-0.610504	0.183884	-3.32005	0.000900005	0.03941
MXD4	1315.5	-0.617672	0.143716	-4.29788	1.72e-05	0.00217604
DUSP2	1896.11	-0.632231	0.191004	-3.31003	0.000932844	0.0403389
NDRG1	429.4	-0.638367	0.147734	-4.32106	1.55e-05	0.00204469
PRKCA	448.845	-0.638566	0.184095	-3.46867	0.000523042	0.0269901
PIM2	746.881	-0.640804	0.123042	-5.20801	1.91e-07	5.41e-05
AGO2	718.025	-0.661063	0.155182	-4.25993	2.04e-05	0.00250768
MGAT5	454.353	-0.665585	0.190903	-3.48652	0.000489353	0.0256329
IRF2BPL	263.105	-0.67065	0.161093	-4.16311	3.14e-05	0.00343129
AKAP13	1242.9	-0.698712	0.184122	-3.79483	0.000147746	0.0109089
DAGLB	192.194	-0.710299	0.218683	-3.24808	0.00116187	0.047435
SLAMF1	271.804	-0.716344	0.170402	-4.20385	2.62e-05	0.00291406
S100A10	600.579	-0.718476	0.135294	-5.31047	1.09e-07	3.3e-05
MAN2A2	217.497	-0.724389	0.176881	-4.09536	4.22e-05	0.00430231
BCL2	798.906	-0.732272	0.140738	-5.20307	1.96e-07	5.44e-05
GALNT10	272.178	-0.737143	0.194028	-3.79915	0.000145192	0.0108475
APOBR	471.127	-0.739089	0.2243	-3.29509	0.000983888	0.0417656
CTSD	1032.8	-0.743516	0.13455	-5.52596	3.28e-08	1.2e-05
REPIN1	1015.14	-0.746763	0.158366	-4.71542	2.41e-06	0.000446447
HERPUD1	888.311	-0.749928	0.128886	-5.81854	5.94e-09	2.58e-06
SEMA7A	413.307	-0.753671	0.168291	-4.47839	7.52e-06	0.00117299
CHST12	352.399	-0.760862	0.149758	-5.08062	3.76e-07	9.33e-05
UBASH3B	270.204	-0.765301	0.230064	-3.32647	0.000879526	0.0387578
DYRK1B	226.363	-0.766046	0.211472	-3.62245	0.000291823	0.0180036
WNK1	1735.19	-0.778831	0.240175	-3.24276	0.00118378	0.0480469
SORL1	1162.01	-0.785039	0.211125	-3.71835	0.000200527	0.0133823
ALOX5AP	1088.87	-0.79307	0.20427	-3.88246	0.000103405	0.00847065
CD9	536.273	-0.79537	0.240077	-3.31299	0.000923059	0.0402924
GFOD1	142.654	-0.798623	0.244622	-3.26472	0.00109571	0.0456444
ADGRG5	359.423	-0.810827	0.231269	-3.50599	0.000454909	0.0245704
MEGF8	237.851	-0.816325	0.219507	-3.7189	0.000200092	0.0133823
RGCC	737.893	-0.825409	0.199613	-4.13505	3.55e-05	0.00370387
TRIB2	127.315	-0.831418	0.218871	-3.79867	0.000145474	0.0108475
VSIR	709.726	-0.831445	0.184096	-4.51637	6.29e-06	0.00102735
PIGV	141.123	-0.844737	0.21779	-3.87868	0.000105024	0.00847581
FCMR	947.85	-0.84519	0.215479	-3.92238	8.77e-05	0.0075594
SKI	189.139	-0.845888	0.250609	-3.37532	0.000737288	0.0341143
UGCG	97.5666	-0.846862	0.261816	-3.23457	0.00121828	0.0488754
SELPLG	1241.84	-0.850965	0.159709	-5.32823	9.92e-08	3.06e-05
H2BC12	243.853	-0.853047	0.175809	-4.85213	1.22e-06	0.000242203
LDLRAD4	867.556	-0.854431	0.144175	-5.92634	3.1e-09	1.43e-06
TGIF1	182.013	-0.856923	0.227753	-3.76251	0.000168216	0.011793
SLC1A5	1011.53	-0.858206	0.191739	-4.47591	7.61e-06	0.00117351
LAX1	144.796	-0.865483	0.24819	-3.48719	0.000488133	0.0256329
CEMIP2	1161.19	-0.865542	0.196094	-4.4139	1.02e-05	0.001438
TRERF1	494.232	-0.873096	0.215733	-4.04711	5.19e-05	0.00507977
MLC1	130.931	-0.879715	0.25373	-3.46712	0.000526058	0.0270058
NSMF	172.422	-0.881391	0.258074	-3.41527	0.000637189	0.0312172
ZNF831	371.87	-0.88788	0.164386	-5.40117	6.62e-08	2.09e-05
KLRD1	267.197	-0.887947	0.260042	-3.41463	0.000638692	0.0312172
CPD	326.911	-0.890151	0.176242	-5.05072	4.4e-07	0.000107185
RRAGD	116.189	-0.902803	0.211182	-4.275	1.91e-05	0.00236886
ZDHHC14	250.859	-0.905028	0.255619	-3.54053	0.000399321	0.0223507
ZFP36	224.064	-0.916646	0.243609	-3.76278	0.000168037	0.011793
AQP3	136.228	-0.924917	0.280896	-3.29274	0.00099215	0.0419879
SYTL2	271.165	-0.925641	0.275184	-3.36372	0.000768999	0.0347703
MTCO1P12	194.362	-0.929561	0.280768	-3.31078	0.000930376	0.0403389
FURIN	1017.3	-0.935975	0.248588	-3.76516	0.000166442	0.0117876
MATK	108.913	-0.950962	0.287218	-3.31094	0.000929829	0.0403389
CXCR4	2012.72	-0.951375	0.166088	-5.72816	1.02e-08	4.15e-06
YPEL2	137.923	-0.958503	0.254114	-3.77195	0.000161979	0.0116327
HPCAL1	578.039	-0.967256	0.192114	-5.03481	4.78e-07	0.000114478
LMO7	124.448	-0.999865	0.269959	-3.70376	0.000212428	0.0140415
PDE4A	376.519	-1.02451	0.240808	-4.25445	2.1e-05	0.00250768
TARS3	77.6056	-1.03318	0.3098	-3.335	0.000852992	0.0377082
TSPAN14	920.57	-1.04603	0.128518	-8.13921	3.98e-16	5.52e-13
BIN1	1490.87	-1.06323	0.243707	-4.36273	1.28e-05	0.00175356
SCARB2	71.5513	-1.065	0.288638	-3.68973	0.000224496	0.0146992
SLCO4A1	224.606	-1.09596	0.199453	-5.49484	3.91e-08	1.32e-05
PRF1	1711.04	-1.11566	0.289308	-3.85632	0.000115105	0.00913016
GLIPR2	75.0839	-1.12091	0.285012	-3.93286	8.39e-05	0.00728234
SCML4	449.103	-1.12393	0.201317	-5.58291	2.37e-08	8.87e-06
SYNJ2	209.754	-1.12492	0.195472	-5.75487	8.67e-09	3.65e-06
GLUL	648.038	-1.12538	0.241394	-4.662	3.13e-06	0.000557289
RAPGEF2	60.2463	-1.1791	0.348741	-3.38103	0.000722135	0.0339795
VDR	120.699	-1.19148	0.314885	-3.78384	0.000154424	0.0112228
PALD1	335.937	-1.20571	0.274263	-4.39617	1.1e-05	0.00152934
SNX30	69.0543	-1.20836	0.291943	-4.139	3.49e-05	0.00369023
GRAMD4	95.955	-1.23573	0.32642	-3.78572	0.000153267	0.0111982
SMPD1	151.707	-1.2399	0.243142	-5.0995	3.41e-07	8.59e-05
SNTB2	136.143	-1.25231	0.302466	-4.14032	3.47e-05	0.00369023
SLCO4A1-AS1	53.8377	-1.26519	0.337548	-3.74818	0.000178126	0.0123013
CASP8	165.75	-1.28343	0.216519	-5.92756	3.07e-09	1.43e-06
APOD	106.872	-1.28957	0.323351	-3.98815	6.66e-05	0.00608126
ZFP36L2	1860.06	-1.30551	0.179978	-7.25373	4.05e-13	3.75e-10
HIVEP3	89.1226	-1.31582	0.406102	-3.24013	0.00119474	0.0482097
SNX29	308.454	-1.34692	0.311798	-4.31984	1.56e-05	0.00204469
TXNIP	1665.07	-1.3563	0.131755	-10.2941	7.49e-25	2.08e-21
COL6A3	115.468	-1.38158	0.307281	-4.49615	6.92e-06	0.00111684
MIR3918	90.7331	-1.41237	0.379746	-3.71924	0.000199827	0.0133823
PRDM1	147.198	-1.41982	0.418598	-3.39183	0.000694262	0.0331928
APBB1	156.533	-1.50467	0.26444	-5.69003	1.27e-08	4.9e-06
PTCH1	36.2462	-1.50842	0.387298	-3.89472	9.83e-05	0.00822098
HHAT	55.0238	-1.54617	0.402805	-3.83852	0.000123778	0.00949265
SYTL3	982.324	-1.54622	0.230306	-6.71378	1.9e-11	1.46e-08
SNX9	1094.1	-1.54701	0.203169	-7.61437	2.65e-14	3.07e-11
FXYD7	81.3009	-1.55094	0.442653	-3.50374	0.000458781	0.0246835
FBXO32	169.245	-1.56136	0.238154	-6.5561	5.52e-11	3.83e-08
FAM53B	721.322	-1.56955	0.168153	-9.33405	1.02e-20	1.77e-17
DUSP1	29.7912	-1.60074	0.441007	-3.62973	0.00028372	0.0175818
SHROOM3	59.1458	-1.60766	0.36371	-4.42016	9.86e-06	0.0014261
GSDME	65.932	-1.61902	0.332168	-4.8741	1.09e-06	0.000223124
CEBPB-AS1	42.0642	-1.63908	0.401236	-4.08508	4.41e-05	0.00436877
PIK3IP1	1278.75	-1.72065	0.159384	-10.7957	3.61e-27	1.25e-23
DTX1	22.2603	-1.72388	0.535002	-3.22218	0.00127218	0.0498845
ISG20	598.53	-1.77504	0.18653	-9.51612	1.8e-21	3.56e-18
ADGRG1	406.797	-1.7797	0.224897	-7.91339	2.5e-15	3.16e-12
TTC22	45.9946	-1.81824	0.400806	-4.53646	5.72e-06	0.000950284
CEBPB	163.667	-1.88071	0.220658	-8.52317	1.55e-17	2.39e-14
RPS9	51.4234	-1.88884	0.561974	-3.36108	0.000776376	0.0349899
KLF2	158.417	-1.93562	0.433056	-4.46967	7.83e-06	0.00119497
CD7	2837.61	-1.98921	0.400809	-4.96299	6.94e-07	0.000157961
ZBTB16	30.7576	-2.06075	0.63501	-3.24523	0.00117357	0.0477724
MYO1B	23.569	-2.08483	0.520457	-4.00576	6.18e-05	0.00572057
KANK1	42.9076	-2.09229	0.428461	-4.88328	1.04e-06	0.000216165
FKBP5	2540.01	-2.1102	0.160842	-13.1197	2.54e-39	1.18e-35
AUTS2	29.3096	-2.12022	0.479599	-4.42082	9.83e-06	0.0014261
HECW2	35.6772	-2.17288	0.409971	-5.30009	1.16e-07	3.42e-05
RNF130	262.418	-2.22875	0.301563	-7.39067	1.46e-13	1.56e-10
PPP2R2B	26.6318	-2.23947	0.509373	-4.39652	1.1e-05	0.00152934
NUGGC	37.3313	-2.2587	0.599099	-3.77016	0.000163144	0.0116327
DIPK1C	29.837	-2.53703	0.633024	-4.0078	6.13e-05	0.00570953
SECTM1	30.8989	-2.56163	0.618344	-4.14272	3.43e-05	0.00369023
PRCD	15.4432	-2.82377	0.716206	-3.94268	8.06e-05	0.00707445
ARHGEF40	24.9217	-2.82499	0.496082	-5.69459	1.24e-08	4.9e-06
RASA4B	37.6189	-2.95782	0.740637	-3.99362	6.51e-05	0.00598186
IL7R	619.383	-3.20974	0.19902	-16.1278	1.63e-58	1.13e-54
TSC22D3	1716.38	-3.23026	0.187258	-17.2503	1.11e-66	1.54e-62
CXCL9	10.5849	-3.42807	0.993696	-3.44982	0.000560966	0.0282129
ADAMTS17	29.0896	-3.45091	0.54203	-6.36664	1.93e-10	1.12e-07
ESR2	8.88701	-3.57807	0.906205	-3.9484	7.87e-05	0.00700044
FAM174B	17.0009	-4.01495	0.774893	-5.1813	2.2e-07	5.79e-05
CTHRC1	40.4498	-4.1805	0.574732	-7.27383	3.49e-13	3.46e-10
CEBPD	14.3432	-4.24063	0.825399	-5.13767	2.78e-07	7.15e-05
ARHGAP27	9.67393	-4.39341	1.23367	-3.56126	0.000369073	0.0213463
VSTM2L	20.8202	-5.05369	0.916993	-5.51115	3.56e-08	1.27e-05
AREG	41.0797	-5.16793	0.52207	-9.89891	4.21e-23	9.74e-20
ZCCHC12	127.43	-5.27404	0.853509	-6.17925	6.44e-10	3.58e-07
MYH6	8.02525	-5.29687	1.21902	-4.34517	1.39e-05	0.0018755
TRBV13	8.70755	-5.3951	1.3933	-3.87217	0.000107871	0.00865522

### Sheet: Down DEGs Mock HC mock Veh
symbol_Down	baseMean	log2FoldChange	lfcSE	stat	pvalue	padj
TMBIM6	9462.1	-0.278032	0.0839646	-3.3113	0.000928625	0.0436179
CORO1A	18543.8	-0.281583	0.0846579	-3.32613	0.000880615	0.0421511
OAZ1	5413.85	-0.326406	0.0983393	-3.31918	0.00090282	0.042916
ATP5F1B	8940.66	-0.338357	0.10223	-3.30975	0.000933803	0.0436435
RAC1	2221.36	-0.346425	0.101073	-3.42748	0.000609214	0.0334249
COTL1	13087.5	-0.363054	0.110951	-3.27218	0.0010672	0.0476329
ITGB2	5338.17	-0.366043	0.109587	-3.3402	0.000837178	0.0407807
MFSD11	1643.19	-0.381158	0.101537	-3.75389	0.000174112	0.0131351
HDAC1	1954.73	-0.389013	0.115942	-3.35525	0.000792925	0.0401668
DLD	941.916	-0.389084	0.114296	-3.40417	0.000663658	0.0355908
GIMAP7	730.528	-0.402197	0.116151	-3.4627	0.000534786	0.0306281
SOD1	2451.54	-0.412613	0.123011	-3.35427	0.000795755	0.0401668
HSPD1	4953.92	-0.418975	0.115727	-3.62036	0.000294193	0.0198238
PFN1	23714.7	-0.419176	0.0937205	-4.47262	7.73e-06	0.00116581
UBA3	623.492	-0.421527	0.127033	-3.31824	0.000905871	0.042916
CCM2	1258.66	-0.42204	0.117742	-3.58446	0.000337778	0.0220126
ATP5MC3	2800.97	-0.426227	0.115324	-3.69592	0.000219094	0.0155961
H2AX	2640.39	-0.428343	0.124162	-3.44987	0.000560847	0.031776
TMEM14C	849.093	-0.429574	0.124791	-3.44236	0.000576669	0.0322235
P2RY10	1972.9	-0.431505	0.114715	-3.76154	0.000168868	0.0130953
PRMT1	2010.91	-0.437626	0.128591	-3.40324	0.000665928	0.0355908
RRM1	1559.39	-0.441749	0.112129	-3.93966	8.16e-05	0.00765317
SRSF2	1876.68	-0.443407	0.0941292	-4.71062	2.47e-06	0.000476137
ERH	1505.64	-0.447037	0.131483	-3.39997	0.000673933	0.0357056
SUMO3	1163.26	-0.459142	0.116125	-3.95388	7.69e-05	0.00736125
STMN1	4066.96	-0.459453	0.128234	-3.58292	0.00033977	0.022039
SRP9	2190.85	-0.461622	0.131311	-3.51548	0.000438961	0.0268423
LSM4	2242.94	-0.463689	0.130617	-3.55	0.000385237	0.0240877
SQLE	2167.08	-0.470761	0.134572	-3.49822	0.000468379	0.0281575
TUBA1A	1647.81	-0.474716	0.117742	-4.03183	5.53e-05	0.00590942
ARPC5	4932.41	-0.478052	0.121656	-3.92953	8.51e-05	0.00787628
H2AJ	770.971	-0.479156	0.137583	-3.48266	0.000496459	0.0293234
RBX1	1018.85	-0.480248	0.144106	-3.3326	0.000860371	0.0416126
CLDND1	1440.91	-0.481901	0.124858	-3.85958	0.00011358	0.00967244
PRDX3	2050.69	-0.484509	0.124957	-3.87739	0.000105582	0.00927581
GIMAP4	3744.05	-0.488068	0.12492	-3.90704	9.34e-05	0.00853267
CYB5B	1919.74	-0.490093	0.122384	-4.00454	6.21e-05	0.00634208
FDFT1	4388.48	-0.492058	0.145039	-3.39259	0.000692348	0.0365418
IDH2	2082.65	-0.493036	0.107674	-4.57896	4.67e-06	0.000810826
TMSB4X	77053	-0.497317	0.104792	-4.74575	2.08e-06	0.000424049
PRDX1	5612.51	-0.49761	0.147488	-3.3739	0.000741119	0.0383737
MDH1	2067.55	-0.502981	0.104384	-4.81857	1.45e-06	0.000304095
SUOX	607.165	-0.508924	0.151837	-3.35178	0.000802951	0.0403832
HAT1	684.276	-0.509315	0.142335	-3.57828	0.000345868	0.0221244
CCNA2	1434.81	-0.525625	0.126189	-4.16539	3.11e-05	0.00371948
CDKN2AIPNL	410.04	-0.530534	0.136928	-3.87454	0.000106824	0.00932596
POLD2	1047.94	-0.531505	0.145139	-3.66205	0.000250206	0.01763
STK39	586.221	-0.531665	0.158804	-3.34794	0.000814146	0.0405059
SRSF3	3330.08	-0.535159	0.104099	-5.14088	2.73e-07	7.59e-05
TUBA1C	2421.55	-0.538454	0.11843	-4.54662	5.45e-06	0.000900867
ASF1A	462.677	-0.548775	0.163994	-3.34632	0.000818924	0.0405982
HLA-DQB1	4995.53	-0.549268	0.159591	-3.44172	0.000578031	0.0322235
TMEM106C	657.747	-0.55087	0.163328	-3.37279	0.00074411	0.0383737
SHF	1197.68	-0.553443	0.141976	-3.89815	9.69e-05	0.00879416
CBX1	678.422	-0.556468	0.154145	-3.61002	0.000306175	0.020335
CDCA7	540.966	-0.563663	0.134724	-4.18383	2.87e-05	0.00349018
MCM7	4034.07	-0.563741	0.162598	-3.46709	0.000526127	0.0305572
HVCN1	693.969	-0.566095	0.146959	-3.85205	0.000117133	0.00985544
DTYMK	741.488	-0.569234	0.17193	-3.31086	0.000930112	0.0436179
MYBL2	1705.22	-0.572055	0.17013	-3.36246	0.000772509	0.039569
NR3C1	1667.94	-0.57258	0.138162	-4.14428	3.41e-05	0.00395801
CDCA3	296.607	-0.57272	0.153075	-3.74142	0.000182981	0.0135827
ABCB10	473.043	-0.574545	0.172546	-3.32981	0.000869063	0.041887
PTTG1	731.494	-0.576732	0.158081	-3.64832	0.000263958	0.0184121
TYMSOS	779.712	-0.584039	0.150545	-3.87951	0.000104666	0.00927581
TYMS	2646.97	-0.585237	0.151482	-3.86341	0.000111814	0.00964698
CACYBP	1470.04	-0.588058	0.15651	-3.75733	0.000171734	0.0131351
FEN1	1353.04	-0.599909	0.158678	-3.78067	0.000156404	0.0124773
MID1IP1	1107.3	-0.601798	0.168094	-3.58013	0.000343421	0.0220696
LDHA	8860.96	-0.603858	0.172045	-3.50989	0.000448293	0.0272866
PFDN2	410.456	-0.609541	0.180104	-3.38438	0.000713402	0.0375103
FAM162A	356.957	-0.610179	0.176575	-3.45563	0.000549007	0.0312326
ASF1B	1250.83	-0.622313	0.161933	-3.84303	0.000121523	0.0101009
PCNA	3096.98	-0.627008	0.135984	-4.61089	4.01e-06	0.000722802
LYSMD2	519.829	-0.64008	0.169742	-3.77089	0.000162667	0.0127569
ENOSF1	1807.89	-0.640958	0.158698	-4.03885	5.37e-05	0.00577996
OTULIN	1091.21	-0.65028	0.144102	-4.51265	6.4e-06	0.00103339
ARHGAP19	269.747	-0.655724	0.172416	-3.80316	0.000142864	0.0116652
CKS1B	613.302	-0.656645	0.192253	-3.41552	0.000636597	0.034597
VPS29	539.083	-0.656732	0.156688	-4.19133	2.77e-05	0.0034066
AURKB	812.71	-0.658002	0.201597	-3.26395	0.00109872	0.0481974
TUBA1B	21683.5	-0.658653	0.112232	-5.86868	4.39e-09	2.1e-06
HSPB11	311.851	-0.661453	0.189089	-3.4981	0.000468582	0.0281575
POC1A	310.025	-0.664445	0.167998	-3.95508	7.65e-05	0.00736125
MMAB	521.418	-0.66454	0.177209	-3.75003	0.000176811	0.0132665
CENPM	637.398	-0.668881	0.145042	-4.61163	4e-06	0.000722802
IL10RA	1616.42	-0.672611	0.153656	-4.37737	1.2e-05	0.00168421
DUT	2026.96	-0.674149	0.137952	-4.88683	1.02e-06	0.000229421
UBE2S	1687.68	-0.678746	0.169128	-4.0132	5.99e-05	0.00620517
VRK1	404.196	-0.686317	0.16564	-4.14342	3.42e-05	0.00395801
BOLA3	278.346	-0.686397	0.203561	-3.37194	0.000746408	0.0383737
FDPS	3197.85	-0.703696	0.146343	-4.80852	1.52e-06	0.00031502
LOC105369760	20047.6	-0.707438	0.103098	-6.86178	6.8e-12	9.44e-09
CIP2A	267.55	-0.710144	0.17077	-4.15849	3.2e-05	0.00376848
ACAT2	2166.32	-0.711543	0.15606	-4.55942	5.13e-06	0.000857872
PASK	2018.4	-0.714553	0.154729	-4.61809	3.87e-06	0.000722802
RFC5	319.543	-0.714663	0.181045	-3.94744	7.9e-05	0.00745902
SCD	1752.42	-0.728903	0.182805	-3.98732	6.68e-05	0.00662567
FAH	507.362	-0.730347	0.177593	-4.11248	3.91e-05	0.00441739
TK1	2072.46	-0.734063	0.146963	-4.99488	5.89e-07	0.000140896
HMGCS1	1406.35	-0.738953	0.206368	-3.58075	0.00034261	0.0220696
RABGGTB	144.639	-0.741535	0.215207	-3.44568	0.000569622	0.032142
BLVRA	600.687	-0.750011	0.16635	-4.50864	6.52e-06	0.00104098
PBK	146.545	-0.763146	0.211553	-3.60735	0.000309335	0.0203501
MAD2L1	615.276	-0.773259	0.177369	-4.3596	1.3e-05	0.00180866
ESCO2	294.317	-0.775308	0.197942	-3.91683	8.97e-05	0.00824763
RUSC1-AS1	2455.61	-0.776129	0.143189	-5.42032	5.95e-08	1.97e-05
RRM2	2604.99	-0.778447	0.187094	-4.16073	3.17e-05	0.00376362
EXO1	222.661	-0.788911	0.199761	-3.94927	7.84e-05	0.00745279
H2AZ1	4354.55	-0.792149	0.192268	-4.12002	3.79e-05	0.00431037
MIF4GD-DT	125.04	-0.81125	0.242878	-3.34016	0.000837295	0.0407807
MYO1E	236.835	-0.83259	0.243811	-3.4149	0.000638053	0.034597
FADS2	1986.56	-0.834336	0.23353	-3.57272	0.000353292	0.0224956
CENPW	187.005	-0.900304	0.264766	-3.40038	0.000672918	0.0357056
C12orf75	1246.66	-0.924387	0.228307	-4.04888	5.15e-05	0.00558089
PTGIR	584.615	-0.932137	0.168451	-5.53356	3.14e-08	1.18e-05
FADS1	479.141	-0.937679	0.226843	-4.1336	3.57e-05	0.00409683
GCSAM	220.965	-0.968546	0.248831	-3.89239	9.93e-05	0.00894702
FSCN1	3012.46	-1.05211	0.195337	-5.3861	7.2e-08	2.27e-05
ID3	886.393	-1.05469	0.197409	-5.34267	9.16e-08	2.7e-05
EOMES	995.465	-1.18076	0.204936	-5.76161	8.33e-09	3.5e-06
DMC1	66.1482	-1.18218	0.317208	-3.72683	0.000193902	0.0141114
LOC100129066	236.779	-1.19492	0.211242	-5.65666	1.54e-08	5.95e-06
HMSD	76.9673	-1.41554	0.390117	-3.6285	0.000285073	0.0193976
SLC28A3	116.772	-1.55931	0.330361	-4.72	2.36e-06	0.000461092
C6orf223	78.6714	-1.88098	0.372296	-5.05239	4.36e-07	0.00011216
DEPP1	30.3977	-2.37022	0.688315	-3.44351	0.000574208	0.0322235
LOC105376116	17.072	-2.68756	0.746634	-3.59957	0.000318742	0.0208701
