## Supplementary table S2 for "Glucocorticoid receptor and RUNX transcription factors cooperatively drive CD8 T cell dysfunction in human cancer"

### Sheet: Table 2 gsea_Mock_HC_vs_Mock_Ve
	ID	Description	setSize	enrichmentScore	NES	pvalue	p.adjust	qvalues	rank	leading_edge	core_enrichment
HALLMARK_TNFA_SIGNALING_VIA_NFKB	HALLMARK_TNFA_SIGNALING_VIA_NFKB	HALLMARK_TNFA_SIGNALING_VIA_NFKB	158	-0.532363	-1.97325	0.000128717	0.00315338	0.00172606	1442	tags=32%, list=12%, signal=29%	MXD1/IL23A/KLF10/TRIB1/NR4A1/RCAN1/KDM6B/JAG1/DUSP5/TIPARP/BTG1/FOS/GPR183/CD44/ACKR3/NR4A3/RHOB/EGR1/SMAD3/TNFAIP3/CFLAR/CCND1/FOSB/DUSP2/EGR3/FOSL2/IL6ST/PPP1R15A/RIPK2/CD69/TLR2/KLF9/LAMB3/TNFSF9/SLC16A6/NFIL3/TGIF1/IRS2/ZFP36/SERPINE1/MSC/MAFF/PMEPA1/DUSP1/G0S2/CEBPB/GFPT2/KLF2/IL7R/CEBPD/AREG
HALLMARK_COMPLEMENT	HALLMARK_COMPLEMENT	HALLMARK_COMPLEMENT	126	-0.490027	-1.76358	0.00039968	0.00315338	0.00172606	2062	tags=29%, list=17%, signal=24%	FYN/CTSS/DOCK10/VCPIP1/ITGAM/F5/JAK2/GZMK/LGMN/BRPF3/PRKCD/PHEX/DUSP5/PRCP/CD55/LGALS3/CBLB/GZMB/TIMP2/TNFAIP3/CPQ/FCER1G/TIMP1/CTSD/DOCK9/LYN/SERPINE1/MAFF/IRF7/LRP1/CDK5R1/CLU/MT3/CD40LG/CEBPB/CD36
HALLMARK_COAGULATION	HALLMARK_COAGULATION	HALLMARK_COAGULATION	52	-0.584295	-1.83412	0.000446561	0.00315338	0.00172606	1731	tags=38%, list=14%, signal=33%	SH2B2/CAPN5/LGMN/USP11/CAPN2/FBN1/ISCU/KLF7/MMP9/CPQ/TIMP1/GSN/CD9/FURIN/SERPINE1/MAFF/LRP1/CLU/CRIP2/S100A1
HALLMARK_MTORC1_SIGNALING	HALLMARK_MTORC1_SIGNALING	HALLMARK_MTORC1_SIGNALING	188	0.423286	1.84306	0.000487567	0.00315338	0.00172606	3290	tags=54%, list=27%, signal=40%	FADS1/FADS2/EEF1E1/CDC25A/HMGCS1/STARD4/SCD/CYP51A1/RRM2/EGLN3/AK4/VLDLR/GBE1/IFRD1/MLLT11/CACYBP/PRDX1/HSPE1/PLK1/LDHA/AURKA/FGL2/EBP/SQLE/CYB5B/MCM4/MCM2/HSPD1/DHFR/IDI1/PSMB5/CCNF/BUB1/GOT1/TMEM97/TUBG1/PSAT1/HMGCR/PSMD14/PSPH/ITGB2/GLRX/UCHL5/PGM1/CCT6A/PNP/COPS5/PSMA4/DHCR7/ENO1/CDKN1A/MTHFD2L/HMBS/WARS1/PSMC6/ACTR3/ATP5MC1/PSMG1/GLA/HPRT1/PGK1/TPI1/TM7SF2/PSMA3/PDK1/UNG/ACSL3/P4HA1/HSP90B1/…
HALLMARK_MYC_TARGETS_V1	HALLMARK_MYC_TARGETS_V1	HALLMARK_MYC_TARGETS_V1	190	0.565943	2.46784	0.000492854	0.00315338	0.00172606	3264	tags=57%, list=27%, signal=42%	U2AF1/H2AZ1/CDC45/MAD2L1/IFRD1/DUT/HSPE1/TYMS/PCNA/CDC20/LDHA/NME1/MCM7/CDK2/CCNA2/RFC4/MCM4/MCM2/SRSF7/HSPD1/CCT5/POLD2/PRDX3/SRSF3/SRSF2/VBP1/HNRNPA2B1/CTPS1/NDUFAB1/SNRPA1/PSMD14/MCM6/SSB/VDAC3/TCP1/USP1/RRM1/SNRPD1/PRPS2/SNRPG/CBX3/UBE2E1/PA2G4/RANBP1/COPS5/PSMA4/ERH/MCM5/TRA2B/KPNA2/DHX15/CCT4/EXOSC7/PSMC6/RAN/VDAC1/GLO1/SRSF1/IARS1/CCT7/EIF2S1/HNRNPR/DEK/ABCE1/HPRT1/PSMA7/EIF4E/ILF2/PGK1/PS…
HALLMARK_G2M_CHECKPOINT	HALLMARK_G2M_CHECKPOINT	HALLMARK_G2M_CHECKPOINT	191	0.545319	2.38027	0.000494805	0.00315338	0.00172606	3074	tags=58%, list=26%, signal=44%	YTHDC1/MARCKS/CDC25A/ORC6/DMD/EXO1/H2AZ1/CDC45/NEK2/MAD2L1/MYBL2/CDK1/PBK/CDC6/CBX1/PLK1/STIL/HMMR/ESPL1/AURKB/CDC20/BIRC5/UBE2S/TACC3/CKS1B/KMT5A/CCNA2/AURKA/CCNB2/UBE2C/DTYMK/SQLE/CHEK1/MAP3K20/MCM2/KIF23/MCM3/KIF2C/RAD54L/TPX2/CCNF/RACGAP1/POLQ/PTTG1/BUB1/CDKN3/CENPA/GINS2/KIF22/H2AX/SRSF2/NDC80/E2F1/FBXO5/STMN1/H2AZ2/MCM6/KIF11/PLK4/JPT1/CKS2/CHAF1A/KIF4A/SNRPD1/TOP2A/POLE/TTK/HMGN2/CASP8AP2/…
HALLMARK_OXIDATIVE_PHOSPHORYLATION	HALLMARK_OXIDATIVE_PHOSPHORYLATION	HALLMARK_OXIDATIVE_PHOSPHORYLATION	192	0.427236	1.86495	0.000497018	0.00315338	0.00172606	4110	tags=61%, list=34%, signal=41%	LDHA/NDUFA9/COX17/CYCS/DLD/PRDX3/MRPL35/SLC25A6/IDH2/NDUFAB1/FH/MDH1/DLAT/ACAT1/CASP7/VDAC3/NQO2/NDUFA2/SLC25A11/NDUFB3/ATP5PB/SDHD/AIFM1/SUCLA2/UQCRQ/ATP5F1B/COX8A/NDUFA8/ETFA/MRPL15/LDHB/VDAC1/ATP5ME/IDH3A/FXN/ATP5MC1/COX7A2/NDUFB2/ATP5MF/NDUFS1/TIMM17A/NDUFV1/SDHB/GOT2/COX7B/NDUFA4/NDUFB7/ATP5MC3/MRPS15/GRPEL1/ACAA1/UQCR10/FDX1/ECHS1/NDUFA1/ATP1B1/UQCRC2/IDH3B/ATP5F1C/ACADM/CYC1/TIMM8B/ECI1/ET…
HALLMARK_E2F_TARGETS	HALLMARK_E2F_TARGETS	HALLMARK_E2F_TARGETS	198	0.678035	2.97231	0.000504541	0.00315338	0.00172606	2790	tags=73%, list=23%, signal=57%	CDC25A/ORC6/RRM2/UBE2T/DSCC1/BRMS1L/E2F8/H2AZ1/MAD2L1/MYBL2/CSE1L/RAD51C/CDK1/DUT/RFC3/DEPDC1/RAD51AP1/ASF1B/GINS3/RFC2/PLK1/ATAD2/PCNA/HMMR/ESPL1/AURKB/CDCA3/CDC20/BIRC5/PAICS/ASF1A/UBE2S/NME1/TACC3/HMGB2/RNASEH2A/TK1/CKS1B/ANP32E/MCM7/DLGAP5/GINS1/AURKA/CCNB2/SPAG5/LIG1/CHEK1/BUB1B/MCM4/MCM2/TRIP13/MCM3/KIF2C/CCNE1/TIPIN/CENPM/CDCA8/POLD2/RACGAP1/SHMT1/PTTG1/DONSON/CDKN3/EXOSC8/MELK/KIF22/H2AX/…
HALLMARK_ESTROGEN_RESPONSE_EARLY	HALLMARK_ESTROGEN_RESPONSE_EARLY	HALLMARK_ESTROGEN_RESPONSE_EARLY	120	-0.466243	-1.66993	0.000933956	0.00518864	0.0028401	1142	tags=33%, list=10%, signal=30%	SLC19A2/MREG/FARP1/NBL1/SLC1A4/TMEM164/RPS6KA2/KRT18/JAK2/BLVRB/KLF10/NCOR2/TIPARP/SVIL/FOS/TOB1/CD44/RARA/SEC14L2/CCND1/ABAT/AFF1/EGR3/MAST4/IL6ST/ADCY9/BCL2/CELSR2/SLC7A5/RETREG1/FCMR/UGCG/MYOF/FHL2/AQP3/GAB2/TJP3/RHOBTB3/FKBP5/AREG
HALLMARK_HYPOXIA	HALLMARK_HYPOXIA	HALLMARK_HYPOXIA	138	-0.443661	-1.61409	0.00158249	0.00791244	0.00433102	1230	tags=28%, list=10%, signal=25%	SLC6A6/KDELR3/HEXA/ATP7A/TIPARP/LDHC/BTG1/KLF7/FOS/NEDD4L/FOXO3/ACKR3/TNFAIP3/CITED2/NDRG1/PRKCA/NOCT/HMOX1/MT1E/FOSL2/PPP1R15A/MT2A/NDST2/BCL2/CAVIN1/DDIT4/NFIL3/IRS2/RRAGD/ZFP36/SERPINE1/LARGE1/CXCR4/CHST3/FBP1/MAFF/DUSP1/ISG20
HALLMARK_HEME_METABOLISM	HALLMARK_HEME_METABOLISM	HALLMARK_HEME_METABOLISM	159	-0.424313	-1.57396	0.00334276	0.0151944	0.00831692	2759	tags=34%, list=23%, signal=27%	LRP10/SPTB/KAT2B/H1-0/GYPC/SIDT2/PC/DAAM1/TFRC/FOXJ2/ACSL6/GYPE/TNRC6B/DMTN/ACP5/GCLC/EZH1/SMOX/VEZF1/KLF3/MXI1/CTNS/SLC30A1/SYNJ1/IGSF3/RNF19A/TRAK2/ATP6V0A1/MAP2K3/AGPAT4/ABCG2/RBM38/MFHAS1/BLVRB/ELL2/EPB41/ARHGEF12/SLC10A3/FOXO3/ADD2/SLC6A8/CCND3/KDM7A/TENT5C/TRIM58/AQP3/FN3K/ANK1/HBB/OSBP2/KLF1/ALAS2/HBD/GATA1
HALLMARK_IL6_JAK_STAT3_SIGNALING	HALLMARK_IL6_JAK_STAT3_SIGNALING	HALLMARK_IL6_JAK_STAT3_SIGNALING	56	-0.517106	-1.64209	0.00696916	0.0283803	0.0155345	1143	tags=27%, list=10%, signal=24%	LEPR/IL2RA/CD44/SOCS1/IL17RA/HMOX1/IL6ST/TLR2/CD9/CXCL13/TNFRSF12A/CSF2RB/CD36/IL1R1/CXCL9
HALLMARK_SPERMATOGENESIS	HALLMARK_SPERMATOGENESIS	HALLMARK_SPERMATOGENESIS	65	0.432593	1.59632	0.00737889	0.0283803	0.0155345	2193	tags=38%, list=18%, signal=32%	DMC1/NEK2/HSPA2/CDK1/POMC/AURKA/CCNB2/RFC4/KIF2C/BUB1/IL12RB2/CDKN3/RPL39L/ARL4A/VDAC3/TTK/EZH2/NEFH/GFI1/CAMK4/GAD1/PSMG1/NCAPH/TOPBP1/PARP2
HALLMARK_INFLAMMATORY_RESPONSE	HALLMARK_INFLAMMATORY_RESPONSE	HALLMARK_INFLAMMATORY_RESPONSE	118	-0.42475	-1.51713	0.00829542	0.0296265	0.0162166	1073	tags=23%, list=9%, signal=21%	GPR183/SEMA4D/CD55/ACVR2A/GPR132/FZD5/CCR7/IL18RAP/IFITM1/KCNA3/PTGER2/TIMP1/RIPK2/SLAMF1/CD69/TLR2/LYN/TNFSF9/SERPINE1/CXCR6/PROK2/RGS1/IRF7/LY6E/IL1R1/IL7R/CXCL9
HALLMARK_KRAS_SIGNALING_UP	HALLMARK_KRAS_SIGNALING_UP	HALLMARK_KRAS_SIGNALING_UP	107	-0.431893	-1.52478	0.00971398	0.0306649	0.016785	1603	tags=25%, list=13%, signal=22%	TNFRSF1B/CD37/MTMR10/TRIB1/IKZF1/GALNT3/ADAM8/MMP9/ANKH/TNFAIP3/CCND2/FCER1G/PPP1R15A/ABCB1/PCSK1N/TRIB2/KIF5C/IRF8/CXCR4/TSPAN13/APOD/PRDM1/G0S2/NRP1/GFPT2/FLT4/IL7R
HALLMARK_ALLOGRAFT_REJECTION	HALLMARK_ALLOGRAFT_REJECTION	HALLMARK_ALLOGRAFT_REJECTION	145	-0.403594	-1.47934	0.0100457	0.0306649	0.016785	1276	tags=19%, list=11%, signal=17%	IL2RB/SRGN/IL2RA/MMP9/FASLG/ACVR2A/SOCS1/CD86/GZMB/IL18RAP/CCND2/CCND3/F2R/TIMP1/RIPK2/TLR2/LYN/CD4/IRF8/KLRD1/PRF1/CXCL13/IRF7/APBB1/CD40LG/RPS9/CD7/CXCL9
HALLMARK_IL2_STAT5_SIGNALING	HALLMARK_IL2_STAT5_SIGNALING	HALLMARK_IL2_STAT5_SIGNALING	158	-0.398387	-1.47666	0.0104261	0.0306649	0.016785	1966	tags=30%, list=16%, signal=25%	RABGAP1L/NT5E/EMP1/IRF4/GABARAPL1/CD79B/CD81/SPRED2/IGF2R/TNFRSF1B/SLC29A2/CST7/MXD1/ADAM19/IL2RB/CTLA4/IL2RA/CD44/SOCS1/RHOB/CD86/MYO1C/CCND2/CCND3/PTGER2/NDRG1/HUWE1/ABCB1/BCL2/NFIL3/SLC1A5/IRF8/RRAGD/HIPK2/PLEC/FURIN/AHNAK/GLIPR2/CCR4/MAFF/ITGA6/SH3BGRL2/PTCH1/SNX9/NRP1/S100A1/GATA1
